# Compositae-ParaLoss-1272: Complementary sunflower specific probe-set reduces issues with paralogs in complex systems

**DOI:** 10.1101/2023.07.19.549085

**Authors:** Erika R. Moore-Pollard, Daniel S. Jones, Jennifer R. Mandel

## Abstract

**Premise:** The sunflower family specific probe set, Compositae-1061, has enabled family-wide phylogenomic studies and investigations at lower-taxonomic levels by targeting 1,000+ genes. However, it generally lacks resolution at the genus to species level, especially in groups with complex evolutionary histories including polyploidy and hybridization.

**Methods:** In this study, we developed a new Hyb-Seq probe set, Compositae-ParaLoss-1272, designed to target orthologous loci in Asteraceae family members. We tested its efficiency across the family by simulating target-enrichment sequencing in silico. Additionally, we tested its effectiveness at lower taxonomic levels in genus *Packera* which has a complex evolutionary and taxonomic history. We performed Hyb-Seq with Compositae-ParaLoss-1272 for 19 taxa which were previously studied using the Compositae-1061 probe set. Sequences from both probe sets were used to generate phylogenies, compare topologies, and assess node support.

**Results:** We report that Compositae-ParaLoss-1272 captured loci across all tested Asteraceae members. Additionally, Compositae-ParaLoss-1272 had less gene tree discordance, recovered considerably fewer paralogous sequences, and retained longer loci than Compositae-1061.

**Discussion:** Given the complexity of plant evolutionary histories, assigning orthology for phylogenomic analyses will continue to be challenging. However, we anticipate this new probe set will provide improved resolution and utility for studies at lower-taxonomic levels and complex groups in the sunflower family.
