## Supplementary material for "Compositae-ParaLoss-1272: Complementary sunflower specific probe-set reduces issues with paralogs in complex systems": Moore-Pollard_etal_bioRxiv-AppendixS1.xlsx

### Sheet: Vouchers_48
Moore-Pollard et al.—Applications in Plant Sciences 2023—Data Supplement S1
Family	Tribe	Species name	Authority	Location	Collector(s)	Collection/Accession #	Herbarium	Coll. Date	Sheet barcode or ID number	Notes
Asteraceae	Anthemideae	Anthemis tinctoria	L.		Deyholos, M.K.	2016-120		1905-07-08		taken from 1KP project
Asteraceae	Anthemideae	Matricaria matricarioides	(Less.) Porter ex Brotton	North America: Canada, Alberta, Edmonton	Deyholos, M.K.	2010-2	ALTA	1905-07-02	ALTA 132745	taken from 1KP project
Asteraceae	Anthemideae	Tanacetum parthenium	(L.) Sch.Bip.	North America: Canada, Alberta, Edmonton, University of Alberta	Deyholos, M.K.	2010-6	ALTA	1905-07-02	ALTA 132765	taken from 1KP project
Asteraceae	Astereae	Baccharis halimifolia	L.		Siniscalchi C.M.
Asteraceae	Astereae	Conyza canadensis	(L.) Cronquist		Stewart and Peng					taken from 1KP project
Asteraceae	Astereae	Erigeron speciosus	(Lindl.) DC.		Deyholos, M.K.					taken from 1KP project
Asteraceae	Astereae	Solidago canadensis	L.		Deyholos, M.K.					taken from 1KP project
Asteraceae	Barnadesieae	Chuquiraga avellanedae	Lorentz	Argentina: Chubut Province	Bonifacino J.M.	6721	MVFA	2019-01-05
Asteraceae	Barnadesieae	Dasyphyllum sprengelianum	(Gardner) Cabrera	Brazil: grown in cultivation at Universidade de São Paulo	Ferreira, P.	s.n.	SPF
Asteraceae	Barnadesieae	Schlechtendalia luzulifolia	Less.	Argentina: Chubut Province	Bonifacino J.M.	6727	MVFA	2019-01-05
Asteraceae	Cardueae	Carthamus lanatus	L.		Deyholos, M.K.	2016-119		1905-07-08		taken from 1KP project
Asteraceae	Cardueae	Silybum marianum	(L.) Gaertn.		Deyholos, M.K.	2016-118		1905-07-08		taken from 1KP project
Asteraceae	Cichorieae	Cicerbita plumieri	(L.) Kirschl.	Grown from seed obtained from a commercial source, Thomson and Morgan Seed Co.	Schilling, E.	17838				taken from 1KP project
Asteraceae	Cichorieae	Lactuca graminifolia	Michx.	Hart Springs Area, Gilchrist, Florida, United States,	Schilling, E.	LG-1-2	UTK	2011-06-25	TENN-V-0239376	taken from 1KP project
Asteraceae	Cichorieae	Tragopogon dubius	Scop.	USA: Oakesdale, WA	Soltis, D.	2674-4	WS			taken from 1KP project
Asteraceae	Cichorieae	Tragopogon pratensis	L.	USA: Oakesdale, WA	Soltis, D.	2689-17 (s.n.)	WS			taken from 1KP project
Asteraceae	Coreopsideae	Bidens ferulifolia	(Jacq.) Sweet	USA: Alabama; grown from seed obtained from a commercial source, North Carolina Farms, Inc.	Cliver B.R.	mounting cue	AUA	s.d.
Asteraceae	Eupatorieae	Eutrochium sp.	Raf.	USA: Tennessee, Shelby County; grown in cultivation at the Memphis Botanic Garden	Siniscalchi C.M.	N/A	N/A	2019		taken from Memphis Botanic Garden
Asteraceae	Gnaphalieae	Antennaria microphylla	Rydb.	USA: Tennessee, Shelby County; grown in cultivation	Bayer R.J.	mounting cue	MEM	s.d.
Asteraceae	Gnaphalieae	Antennaria parvifolia	Nutt.	USA: Tennessee, Shelby County; grown in cultivation	Bayer R.J.	mounting cue	MEM	s.d.
Asteraceae	Gnaphalieae	Leontopodium alpinum	Cass.	North America: Canada, Alberta, Edmonton, University of Alberta	Deyholos, M.K.	2010-8	ALTA	1905-07-04	ALTA 132741	taken from 1KP project
Asteraceae	Gochnatieae	Moquiniastrum polymorphum	(Less.) G.Sancho		Siniscalchi C.M.
Asteraceae	Hecastocleideae	Hecastocleis shockleyi	A. Gray	USA: California, Inyo County	Lowry	2257	ASC	2019-05-04
Asteraceae	Helenieae	Helenium autumnale	L.	Manitoba, La Riviere, Canada	Chase, M.W.	34446	KEW	s.a.		taken from 1KP project
Asteraceae	Helenieae	Gaillardia sp.	Foug.	USA: Tennessee, Shelby County; grown in cultivation at the Memphis Botanic Garden	Siniscalchi C.M.	N/A	N/A	2019		taken from Memphis Botanic Garden
Asteraceae	Helenieae	Marshallia sp.	Schreb.	USA: Tennessee, Shelby County; grown in cultivation at the Memphis Botanic Garden	Siniscalchi C.M.	N/A	N/A	2019		taken from Memphis Botanic Garden
Asteraceae	Heliantheae	Helianthus annuus	L.	taken from Sunflower Genome database (https://sunflowergenome.org/); no voucher information found	unknown	unknown	unknown	unknown		no voucher information found
Asteraceae	Heliantheae	Xanthium strumarium	L.		Chance					taken from 1KP project
Asteraceae	Heliantheae (Ecliptinae)	Eclipta alba	(L.) Hassk.		Siniscalchi C.M.
Asteraceae	Hyalideae	Hyalis argentea	D.Don ex Hook. & Arn.	Argentina: Río Negro Province	Bonifacino J.M.	6723	MVFA	2019-01-06
Asteraceae	incertae sedis	Cyclolepis genistoides	Gillies ex D.Don	Argentina: Chubut Province	Bonifacino J.M.	6722	MVFA	2019-01-05
Asteraceae	Inuleae	Inula helenium	Hook.f. & Thomson		Deyholos, M.K.	2016-117		1905-07-08		taken from 1KP project
Asteraceae	Mutisieae	Adenocaulon chilense	Less.	Argentina: Santa Cruz Province	Bonifacino J.M.	6719	MVFA	2019-01-01
Asteraceae	Mutisieae	Brachyclados caespitosus	(Phil.) Speg.	Argentina: Santa Cruz Province	Bonifacino J.M.	6718	MVFA	2018-12-29
Asteraceae	Mutisieae	Chaptalia nutans	(L.) Pol.		Siniscalchi C.M.
Asteraceae	Nassauvieae	Ameghinoa patagonica	Speg.	Argentina: Santa Cruz Province	Bonifacino J.M.	6720	MVFA	2019-01-04
Asteraceae	Neurolaeneae	Calea pinnatifida	Banks ex Steud.		Siniscalchi C.M.
Asteraceae	Senecioneae	Emilia fosbergii	Nicolson		Siniscalchi C.M.
Asteraceae	Senecioneae	Erechtites hieraciifolius	(L.) Raf. ex DC.	USA: Tennessee, Shelby County; cultivated in house garden	E.R. Moore	4	MEM	2019-05-20	MEM020908
Asteraceae	Senecioneae	Packera glabella	(Poir.) C.Jeffrey	USA: Tennessee, Shelby County; cultivated in Memphis Botanic Gardens	E.R. Moore	3	MEM	2019-05-30	MEM020909
Asteraceae	Stifftieae	Stifftia chrysantha	J.C.Mikan		Siniscalchi C.M.
Asteraceae	Tageteae	Flaveria sonorensis	A.M.Powell		Sage, R.F					taken from 1KP project
Asteraceae	Tageteae	Flaveria vaginata	B.L.Rob. & Greenm.		Sage, R.F					taken from 1KP project
Asteraceae	Vernonieae	Centrapalus pauciflorus	(Willd.) H.Rob.	USA: Tennessee, Shelby County; cultivated in house garden	Mandel J.R.	117	MEM	2014-07-07
Asteraceae	Vernonieae	Elephantopus tomentosus	L.	USA: Tennessee, Shelby County; St. Columba	Hendon, T	s.n.	MEM	2015-11-11
Calyceraceae	N/A	Acicarpha procumbens	Less.	USA: Alabama; cultivated in Auburn University greenhouse	Bonifacino J.M.	mounting cue	AUA	s.d.
Campanulaceae	N/A	Platycodon grandiflorus	(Jacq.) A.DC.	USA: Alabama; grown from seed obtained from a commercial source, Park Seed	Cliver B.R.	mounting cue	AUA	s.d.
Goodeniaceae	N/A	Scaevola aemula	R.Br.	USA: Alabama; grown from seed obtained from a commercial source, North Carolina Farms, Inc.	Cliver B.R.	mounting cue	AUA	s.d.
